# Iron depletion has different consequences on the growth and survival of *Toxoplasma gondii* strains

**DOI:** 10.1101/2023.12.21.572787

**Authors:** Eléa A. Renaud, Ambre J.M. Maupin, Yann Bordat, Arnault Graindorge, Laurence Berry, Sébastien Besteiro

**Affiliations:** LPHI, Univ Montpellier, CNRS, 34095 Montpellier, France

**Author notes:** Contact : Sébastien Besteiro. equal contribution (author order was determined randomly) (Eléa A. Renaud, Ambre J.M. Maupin).

**Keywords:** Acute toxoplasmosis, chronic toxoplasmosis, iron depletion, bradyzoites, cystogenic strains

## Abstract

*Toxoplasma gondii* is an obligate intracellular parasite that is responsible for a pathology called toxoplasmosis which is primarily affecting immunocompromised individuals and developing fetuses. The parasite is able to scavenge essential nutrients from its host to support its own growth and survival. Among them, iron is one of the most important elements needed to sustain basic cellular functions, as it is involved in a number of key metabolic processes, including oxygen transport, redox balance and electron transport. We have evaluated the effects of an iron chelator on the development of several parasite strains and found that they differed in their ability to tolerate iron depletion. The growth of parasites usually associated with a model of acute toxoplasmosis was strongly impacted by iron depletion, while cystogenic strains were less sensitive as they were able to convert into persisting developmental forms which are associated with the chronic form of the disease. Ultrastructural and biochemical characterization of the impact of iron depletion on the parasites also highlighted striking changes in both in their metabolism and the one of the host, with a marked accumulation of lipid droplets and perturbation of lipid homeostasis. Overall, our study demonstrates that although acute iron depletion has an important effect on the growth of *T. gondii*, it has a more profound impact on actively dividing parasites, while less metabolically-active parasite forms may be able to avoid some of the most detrimental consequences.
