## Supplemental Table S1 for "Iron depletion has different consequences on the growth and survival of *Toxoplasma gondii* strains"

### Sheet: Monolayer
Glut = Glutaraldehyde; AcU = uranyle acetate
Day 1	step number	time h	time min	tim sec	watts	vent time	vac time	set vac	load cooler T°	user prompt
Glut ON	1	0	2	0	100	30	30	20	22	0
Glut OFF	2	0	2	0	0	30	30	20	22	0
Glut ON	3	0	2	0	100	30	30	20	22	0
Glut OFF	4	0	2	0	0	30	30	20	22	0
Glut ON	5	0	2	0	100	30	30	20	22	0
Glut OFF	6	0	2	0	0	30	30	20	22	0
Glut ON	7	0	2	0	100	30	30	20	22	0
Buffer Rinse	8	0	0	40	250	0	0	0	22	1
Buffer Rinse	9	0	0	40	250	0	0	0	22	1
Buffer Rinse	10	0	0	40	250	0	0	0	22	1
OsO4 ON	11	0	2	0	100	30	30	20	22	1
OsO4 OFF	12	0	2	0	0	30	30	20	22	0
OsO4 ON	13	0	2	0	100	30	30	20	22	0
OsO4 OFF	14	0	2	0	0	30	30	20	22	0
OsO4 ON	15	0	2	0	100	30	30	20	22	0
OsO4 OFF	16	0	2	0	0	30	30	20	22	0
OsO4 ON	17	0	2	0	100	30	30	20	22	0
Water Rinse	18	0	0	40	250	0	0	0	22	1
Water Rinse	19	0	0	40	250	0	0	0	22	1
Water Rinse	20	0	0	40	250	0	0	0	22	1
AcU 2 ON	21	0	2	0	100	30	30	20	22	1
AcU 2 OFF	22	0	2	0	0	30	30	20	22	0
AcU 2 ON	23	0	2	0	100	30	30	20	22	0
AcU 2 OFF	24	0	2	0	0	30	30	20	22	0
AcU 2 ON	25	0	2	0	100	30	30	20	22	0
AcU 2 OFF	26	0	2	0	0	30	30	20	22	0
AcU 2 ON	27	0	2	0	100	30	30	20	22	0
Water Rinse	28	0	0	40	250	0	0	0	22	1
Water Rinse	29	0	0	40	250	0	0	0	22	1
Water Rinse	30	0	0	40	250	0	0	0	22	1
Lead aspartate ON	31	0	2	0	100	30	30	20	22	1
Lead aspartate OFF	32	0	2	0	0	30	30	20	22	0
Lead aspartate ON	33	0	2	0	100	30	30	20	22	0
Lead aspartate OFF	34	0	2	0	0	30	30	20	22	0
Lead aspartate ON	35	0	2	0	100	30	30	20	22	0
Lead aspartate OFF	36	0	2	0	0	30	30	20	22	0
Lead aspartate ON	37	0	2	0	100	30	30	20	22	0
Rinse	38	0	0	40	250	0	0	0	22	1
Rinse	39	0	0	40	250	0	0	0	22	1
Acetonitrile 50%	40	0	0	40	250	0	0	0	22	1
Acetonitrile 70%	41	0	0	40	250	0	0	0	22	1
Acetonitrile 80%	42	0	0	40	250	0	0	0	22	1
Acetonitrile 90%	43	0	0	40	250	0	0	0	22	1
Acetonitrile 100%	44	0	0	40	250	0	0	0	22	1
Acetonitrile 100%	45	0	0	40	250	0	0	0	22	1
Acetonitrile 100%	46	0	0	40	250	30	30	20	22	1
Resin 50%	47	0	3	0	150	30	30	20	22	1
Resin 75%	48	0	3	0	150	30	30	20	22	1
Resin 100%	49	0	3	0	150	30	30	20	22	1
Resin 100%	50	0	3	0	150	30	30	20	22	1
